# Iron accumulation drives fibrosis, senescence, and the senescence-associated secretory phenotype

**DOI:** 10.1101/2022.07.29.501953

**Authors:** Mate Maus, Vanessa López-Polo, Miguel Lafarga, Mònica Aguilera, Eugenia De Lama, Kathleen Meyer, Anna Manonelles, Anna Sola, Cecilia Lopez Martinez, Ines López-Alonso, Fernanda Hernandez-Gonzales, Selim Chaib, Miguel Rovira, Mayka Sanchez, Rosa Faner, Alvar Agusti, Neus Prats, Guillermo Albaiceta, Josep M. Cruzado, Manuel Serrano

## Abstract

Fibrogenesis is part of a normal protective response to tissue injury that can become irreversible and progressive, leading to fatal diseases. Senescent cells are a main driver of fibrotic diseases through their secretome, known as senescence-associated secretory phenotype (SASP). However, the mechanisms involved in the conversion of damaged cells into senescent cells remain incompletely understood. Here, we report that multiple types of fibrotic diseases in mice and humans are characterized by the accumulation of iron. We show that vascular and hemolytic injuries, through the release of iron, are efficient in triggering senescence and fibrosis. Interestingly, the accumulation of iron is an intrinsic property of senescent cells that does not require an abnormal surge in extracellular iron. Upon damage, cells initiate an iron accumulation response with abundant ferritin-bound iron within lysosomes and high levels of labile iron, the latter being a main driver of senescence-associated ROS and SASP. Finally, we demonstrate that detection of iron by magnetic resonance imaging (MRI) is a powerful non-invasive method to assess fibrotic burden in the kidneys of mice and patients with renal fibrosis. Our findings establish a central role for iron accumulation in senescence and fibrogenesis.
