## Extended Data Table 3 for "Iron accumulation drives fibrosis, senescence, and the senescence-associated secretory phenotype"

### Sheet: Sheet1
Extended Data Table 3| List of primers
species	Target	FWD	REV
Mus musculus	Actb	ATGGAGGGGAATACAGCCC	TTCTTTGCAGCTCCTTCGTT
Mus musculus	Fth1	GGCAAAGTTCTTCAGAGCCA	CATCAACCGCCAGATCAAC
Mus musculus	Ftl1	AGAGTGAGGCGCTCAAAGAG	AAGATGGGCAACCATCTGAC
Mus musculus	Il6	ACCAGAGGAAATTTTCAATAGGC	TGATGCACTTGCAGAAAACA
Mus musculus	Mcp1 / Ccl2	ATTGGGATCATCTTGCTGGT	CCTGCTGTTCACAGTTGCC
Mus Musculus	Col1a1	TAGGCCATTGTGTATGCAGC	ACATGTTCAGCTTTGTGGACC
Mus Musculus	Col1a2	AGCAGGTCCTTGGAAACCTT	AAGGAGTTTCATCTGGCCCT
Mus Musculus	Hamp / Hepcidin	CCTATCTCCATCAACAGATG	AACAGATACCACACTGGGAA
Mus musculus	HPX	AGCAGTGGCGCTAAATATCCT	CCATTTTCAACTTCGGCAACTC
Mus musculus	HP	GCTATGTGGAGCACTTGGTTC	CACCCATTGCTTCTCGTCGTT
Mus musculus	HMOX1	AAGCCGAGAATGCTGAGTTCA	GCCGTGTAGATATGGTACAAGGA
Mus musculus	Actb	ATGGAGGGGAATACAGCCC	TTCTTTGCAGCTCCTTCGTT
Mus musculus	Fxn1	ACTGGATGGGGTGGGAAT	GGAGTGGCACTGTCAACCTC
Mus Musculus	VEGFA	AATGCTTTCTCCGCTCTGAA	GCTTCCTACAGCACAGCAGA
Mus musculus	PECAM1 / CD31	ACGCTGGTGCTCTATGCAAG	TCAGTTGCTGCCCATTCATCA
Mus Musculus	CDKN2A_tv2	AACTCTTTCGGTCGTACCCC	GCGTGCTTGAGCTGAAGCTA
