## Extended Data Table 2 for "Iron accumulation drives fibrosis, senescence, and the senescence-associated secretory phenotype"

### Sheet: Hoja1
Extended Data Table 2| Quantification of Perl´s staining in lung of ARDS patients
Sample	Autopsia	nh	Age	Sex	Main diagnosis	Mechanical ventilation	ARDS criteria	Perls staining
1	11A25	949575	58	Male	Pneumonia. Septic shock	1	1	1
2	10A158	1356383	25	Male	Brain edema, septic thrombosis	1	0	0
3	14A50	435371	66	Male	ARDS of unknown origin	0	1	3
4	11A54	956808	51	Male	Miocardial infarction. Cardiac arrest. Anoxic encephalopathy	1	0	1
5	10A133	1352185	56	Male	Cardiac arrest. Leriche syndrome	0	0	0
6	14A85	3023552	67	Male	Coronary surgery, cardiac arrest	0	0	0
7	10A124	1051440	58	Female	Acute leukemia, systemic mycosis	1	1	2
8	11A92	1254387	75	Male	aortic aneurism. Hemorragic shock	1	1	4
9	14A96	472989	64	Female	Kidney transplant, sepsis	0	1	4
10	10A107	832129	68	Male	Pneumonia. Septic shock	1	1	0
11	11A129	1056026	62	Male	Cardiac arrest after airway obstruction. Anoxic encephalopathy	1	0	0
12	14A45	1407276	55	Female	Relapsed brain lymphoma	0	0	1
13	11A38	1319004	53	Male	Influenza A. Pneumonia	1	1	2
