## Extended Data Table 1 for "Iron accumulation drives fibrosis, senescence, and the senescence-associated secretory phenotype"

### Sheet: Sheet1
Extended Data Table 1| Quantification of Perl´s staining in biopsies from diabetic kidney disease patients
	Perl´s negative (n=10)	Perl´s positive (n=15)	p
gender (M/F)	(9/1)	(11/5)	0.44
Age (yrs, SD)	66.9±5.5	61.4±11.1	0.16
eGFR (ml/min/1.73m2 ,SD)	31.2±14.7	21.9±15.2	0.14
Proteinuria (g/d ,SD)	2.46±3.1	4.0±3.4	0.26
Glomerulsclerosis (% ,SD)	32.1±25.1	38.4±23.6	0.52
Interstitial fibrosis score: 0	4	0	0.01
Interstitial fibrosis score: 1	2	2
Interstitial fibrosis score: 2	4	6
Interstitial fibrosis score: 3	0	8
